# Translational response to mitochondrial stresses is orchestrated by tRNA modifications

**DOI:** 10.1101/2024.02.14.580389

**Authors:** Sherif Rashad, Shadi Al-Mesitef, Abdulrahman Mousa, Yuan Zhou, Daisuke Ando, Guangxin Sun, Tomoko Fukuuchi, Yuko Iwasaki, Jingdong Xiang, Shane R Byrne, Jingjing Sun, Masamitsu Maekawa, Daisuke Saigusa, Thomas J Begley, Peter C Dedon, Kuniyasu Niizuma

## Abstract

Mitochondrial stress and dysfunction play important roles in many pathologies. However, how cells respond to mitochondrial stress is not fully understood. Here, we examined the translational response to electron transport chain (ETC) inhibition and arsenite induced mitochondrial stresses. Our analysis revealed that during mitochondrial stress, tRNA modifications (namely f5C, hm5C, queuosine and its derivatives, and mcm5U) dynamically change to fine tune codon decoding, usage, and optimality. These changes in codon optimality drive the translation of many pathways and gene sets, such as the ATF4 pathway and selenoproteins, involved in the cellular response to mitochondrial stress. We further examined several of these modifications using targeted approaches. ALKBH1 knockout (KO) abrogated f5C and hm5C levels and led to mitochondrial dysfunction, reduced proliferation, and impacted mRNA translation rates. Our analysis revealed that tRNA queuosine (tRNA-Q) is a master regulator of the mitochondrial stress response. KO of QTRT1 or QTRT2, the enzymes responsible for tRNA-Q synthesis, led to mitochondrial dysfunction, translational dysregulation, and metabolic alterations in mitochondria-related pathways, without altering cellular proliferation. In addition, our analysis revealed that tRNA-Q loss led to a domino effect on various tRNA modifications. Some of these changes could be explained by metabolic profiling. Our analysis also revealed that utilizing serum deprivation or alteration with Queuine supplementation to study tRNA-Q or stress response can introduce various confounding factors by altering many other tRNA modifications. In summary, our data show that tRNA modifications are master regulators of the mitochondrial stress response by driving changes in codon decoding.
