## Supplementary material for "Translational response to mitochondrial stresses is orchestrated by tRNA modifications": Suppmenetary tables: Supplementary table 1.xlsx

### Sheet: Sheet1
label	15N-dA	ac4C	acp3U	Am	Cm	D	f5C	f5Cm	Gm	hm5C	hm5Cm	ho5U	I	i6A	m1A	m1G	m1I	m227G	m22G	m2G	m3C	m3U	m5C	m5U	m5Um	m66A	m6A	m6Am	m6t6A	m7G	man Q	gal Q	mchm5U_R_structure	mchm5U_S_structure	mcm5s2U	mcm5U	mcmo5U	ms2i6A	ms2t6A	ncm5U	ncm5Um	oHyW	Q	t6A	Um	Y
Cont	644.631	9486.48	4873.41	5691.61	23465.5	4833.27	30.8831	303.45	21530.8	73.3283	194.196	13.6712	10262.6	11644.4	109263	65459.7	7439.46	3882.88	56648.5	70691.8	33038.7	91.5003	64824.8	6857.92	2731.31	153.701	10883.4	243.041	325.616	90332.9	297.782	20.1478	118.436	70.5511	1032.31	64.4773	987.081	455.471	1076.22	842.778	15.4892	328.13	653.86	12929.2	5626.06	452.619
Cont	550.621	9583.01	4897.19	5169.24	24150.5	4330.83	32.2649	322.756	21750.8	66.2552	200.906	9.8366	10442.7	11746	104876	61250.7	7498.47	2503.07	51060.2	64328.1	32881	86.8873	63710.9	5746.57	2960.26	31.0756	12074.3	188.105	293.34	77068.1	311.686	21.3373	104.174	60.6809	937.437	69.6541	886.695	475.684	1081.9	825.938	12.1989	326.085	737.451	13249.6	5838.27	440.93
Cont	956.267	10135	5192.57	5061.35	24894.7	6493.41	32.793	360.666	22428.7	82.7943	174.576	20.9009	10591.3	12106.6	145464	80184.8	8499.53	2462.02	68971.2	81463.6	34395.4	83.5604	76633.1	7822.43	2975.21	31.5954	14709.8	137.13	360.45	103692	243.717	16.6862	120.024	66.567	1007.36	87.6979	879.552	446.638	1188.37	871.407	13.1328	371.738	642.228	13943.2	5805.61	663.763
Cont	922.034	10294.6	5100.33	6531.77	25381.5	6516.4	21.805	344.941	22220.1	80.4216	187.945	16.3399	10698	12522.9	144432	78523.1	8479.53	4754.24	69321.4	84958.7	34924.8	119.431	78027.5	8034.79	3028.33	21.9394	17488.9	288.277	338.751	101028	317.921	19.0811	120.055	73.3273	912.516	94.0527	817.787	522.382	1181.95	858.179	12.9565	365.876	634.432	14256.8	6106.66	647.939
Cont	871.996	10245.8	4791.43	5850.95	24811.2	5832.42	32.9084	358.743	21419.9	77.7679	197.193	20.4708	10496.3	12269.7	126153	72513.8	7966.07	3700.95	63958	79887.6	27726.8	94.312	71722.8	7591.16	2993.24	30.6763	16416.2	1115	335.618	95063.8	261.624	11.143	123.005	67.0629	1013.77	77.5947	823.047	484.391	1129.34	851.307	14.352	378.714	670.585	14301.2	6071.19	594.257
Cont	486.945	9697.69	4571.47	7182.85	25418.9	4283.44	32.9217	425.508	22276.5	49.6721	208.827	18.7044	10633.1	12339.8	91067.2	56771.3	7106.17	4422.15	48342.6	60861.3	33750	107.946	60153.4	5697.07	3035.92	65.3165	13649.3	345.058	332.357	78138.5	198.174	7.25854	97.7162	75.2712	887.444	52.5265	809.911	552.34	1237.09	839.37	16.5618	448.482	333.122	14278.6	6175.25	404.407
Cont	502.982	9193.83	4312.79	9817.11	25413.8	3992.46	31.4236	383.412	22282.7	45.9997	193.929	16.3663	9962.25	11461.7	93629.1	54896	6631.72	10827.7	47246.6	59198.5	32027.4	90.4944	58718.7	5462.75	2962.91	144.861	12361.4	817.961	313.865	75397.6	175.655	6.57846	100.595	79.549	955.322	58.2958	863.95	757.982	1120.6	792.631	18.4491	439.67	323.826	13096.7	5988.78	410.502
Cont	557.899	9574.04	4406.52	8398.87	25803.2	4862.46	31.6069	411.976	22581.1	48.2534	201.802	20	10291.2	12276.3	100592	62570.1	7359.37	5129.67	55014	68203.1	32879.8	110.747	62609.5	7386.55	2982.01	235.078	16813.8	376.684	357.317	81476.1	177.296	8.93492	114.351	88.01	880.177	57.9575	794.014	671.481	1316.57	795.684	14.4266	478.202	352.635	13597	5958.03	472.436
Cont	415.635	9962.03	4625.91	6506.27	25241.7	4170.89	31.4579	425.426	21980.4	46.8049	209.526	18.9449	10459.6	12435.1	90325.4	54565.1	7065.67	2806.27	47573.4	58303.2	33591.9	109.006	58759.8	5562.88	3231.29	101.625	14303.8	204.956	351.128	76412.6	186.95	11.7132	104.313	88.6493	1016.28	58.828	880.926	633.248	1283.06	863.223	19.5865	479.54	379.334	13879.8	6332.18	416.105
Cont	424.057	9702.96	4506.26	8180.52	25460.1	4038.16	29.5723	412.928	22390.6	42.6505	205.707	18.3621	10285.7	12412.8	90846.8	54719.3	6804.45	5410.8	47154.7	58742.2	32780.8	111.203	54333.5	5430.6	3081.23	312.138	14095.2	420.6	348.336	74473.7	194.609	8.78429	96.5089	90.0926	918.859	57.5216	841.759	762.859	1236.76	804.859	19.2586	468.827	319.333	14302.4	6159.71	385.77
Rot 4h	663.223	9462.54	4760.07	7333.43	25523	4131.7	34.9838	389.543	22108.7	48.6125	217.821	17.8439	10094.1	11162.9	100281	59757.1	7049.93	6077.78	50664.1	63135.5	31758.3	116.68	62786.1	5659.56	2953.29	177.973	14344	406.572	298.363	80535	503.038	52.5203	95.6756	69.3843	921.576	65.8468	834.478	672.569	1095.98	813.913	14.4984	357.191	1726.81	13338.8	6313.85	429.813
Rot 4h	650.78	9318.17	4714.33	7362.91	24419.2	5393.95	34.4157	345.264	21326.6	49.2461	186.569	11.8441	10117.6	11607.7	109849	66286.6	7307.73	5271.79	57710	72317.7	31611.9	101.309	66466	7469.1	3072.78	279.405	14841.6	178.29	365.667	86294.2	416.531	43.6122	96.2938	63.7823	997.436	51.0863	887.368	765.909	1200.06	781.737	17.5687	386.126	1831.46	13109.5	6185.42	545.678
Rot 4h	529.287	9107.55	4505.12	7369.74	24839	4021.1	33.1222	361.291	21901.3	47.072	205.249	14.4783	9977.67	11016.2	90729.4	55028.3	7009.07	7026.39	46505.6	58635.7	30607	108.421	59034.9	5364.75	2991.56	221.126	14302.7	468.783	283.294	74717.2	501.541	53.8605	85.311	67.8743	873.094	59.8576	828.424	740.787	1074.56	794.464	12.8515	318.196	1858.89	13305.1	6236.38	399.167
Rot 4h	483.756	9269.18	4670.23	6013.23	24360.9	3778.47	28.965	385.551	21541.6	42.31	221.012	10.9118	10142.5	11493.4	85128.1	52702.7	6919.82	2972.05	43977.2	55513.3	30010.1	108.705	56379.2	5217.03	3032.23	257.142	12539.6	194.84	289.75	73695.3	483.901	50.9799	93.8283	70.846	1042.01	65.5058	945.58	711.043	1120.06	780.48	12.4529	348.776	1946.98	13359.1	6228.19	371.544
Rot 4h	879.379	10048.7	5049.44	6218.08	24829.1	6807.15	39.7089	400.266	22043.3	61.7516	195.303	19.0854	10088.5	12378.8	133689	75175.1	7838.99	3328.3	66556	82500.3	31865.5	98.1052	74971	7784.73	3030.25	81.1085	15942.1	169.9	388.251	93621.1	412.881	54.7787	112.494	66.6858	1017.23	66.459	963.292	618.747	1214.67	853.544	12.1601	456.269	1833.13	14076	6142.52	696.133
Rot 8h	512.481	9768.06	4664.44	7114.57	26069.9	4380.58	41.1351	456.213	22169.7	42.0319	181.424	18.5175	10071.7	11738.4	100515	60019.8	7340.15	3578.5	51510.6	63534.6	32731.6	105.271	62334.2	5788.51	3069.98	109.686	15101.8	258.42	336.192	78576.2	416.575	48.9492	81.7104	77.2261	934.382	76.5058	852.173	730.409	1211.72	837.015	14.9273	461.534	1392.22	14202.2	6147.04	443.462
Rot 8h	334.821	9374.62	4404.43	7788.51	24959.4	3742.95	37.8921	416.525	22452	36.2967	172.749	14.8416	10140.4	12186.7	81481.3	50336	6643.3	5318.36	43462.9	53296.5	30898.4	107.119	54092.1	5119	3077.85	229.035	13436.3	473.524	324.345	69561.5	417.95	47.2359	96.2449	82.1245	932.455	61.0625	862.819	761.098	1145.82	761.174	16.5868	452.526	1419.33	13945.5	6257.36	348.806
Rot 8h	427.452	9087.54	4279.23	9606.55	25958.8	4076.67	38.9827	432.935	22029.4	34.5233	175.009	18.6511	9741.85	11165.8	93718.7	55980	6774.95	7595.97	48033.9	59727.5	31494.9	100.478	59193.8	5309.52	3072.45	325.542	14531.5	557.715	320.705	74180.5	413.272	57.8613	100.046	77.622	845.61	67.4669	773.745	840.261	1099.14	779.926	17.3077	412.082	1527.55	13310.5	6054.82	399.527
Rot 8h	346.421	9297.16	4590.49	6332.64	24824.6	3775.19	44.3785	458.674	21460.5	42.6647	184.379	18.4973	10441	12097.4	80982.1	49927.5	6973.96	2541.47	42891.3	53016.3	31152.9	119.294	54047.9	5192.13	3000.14	131.589	14806.8	168.691	329.177	69702.9	455.236	56.5411	87.7829	82.3375	905.603	68.4174	822.544	667.754	1227.96	781.188	16.8905	432.845	1435.77	14734.6	6095.78	359.058
Rot 8h	432.956	9314.77	4323	8657.13	25252.9	3933.7	43.4671	438.338	21858.6	37.3471	176.607	12.1301	9935.28	11429.2	90715.1	54294.3	7007.88	4708.51	46438.1	57532	32071.9	114.624	57538.7	5306.14	2974.17	364.549	14445.9	375.749	318.961	73368.9	375.545	36.4599	95.5854	69.8246	864.282	67.6126	787.244	798.871	1174.6	768.048	15.651	453.568	1171.88	14265.9	5947.02	376.505
AM 4h	711.663	9838.69	4891.25	6756.14	25011	5597.24	33.2253	404.885	22786.9	59.9067	198.497	20.2632	10352.3	12273.5	109214	68051.8	7648.66	4647.12	59214.4	74206.1	32416	111.979	68323.7	7831.61	3087.09	74.5849	16741.2	298.289	382.004	87388.8	444.001	49.412	109.212	62.3475	1037.47	73.4723	913.978	624.456	1212.06	837.618	18.973	390.124	2082.36	13951.4	6429.37	535.736
AM 4h	779.887	10165.5	5074.74	6821.98	25231.3	6526.77	35.5761	447.212	22581.4	53.513	206.935	25.5766	10163.5	12400.9	128876	73716.1	7790.61	4269	65381	80952.6	34165.8	109.309	65232.8	7793.17	3046.54	114.703	17428.9	258.133	413.552	94439	463.503	43.1662	129.283	65.206	1038.34	53.3084	981.928	619.901	1271.71	861.067	18.918	382.586	2149.16	13947.9	6201.53	621.838
AM 4h	490.57	9545.29	4630.37	6219.84	24595.4	4083.4	34.8653	415.318	21407.9	44.0499	221.101	18.872	10265.5	12501.4	90384.7	54749.6	7297.69	3441.85	47066	58344.3	33029.1	93.9294	58354.8	5412.02	3038.48	130.356	13836.7	212.106	320.049	75948.3	444.837	49.955	116.52	67.5993	863.228	62.5301	801.046	700.809	1136.37	811.186	15.4312	344.323	2160.77	13553.4	6338.77	399.824
AM 4h	586.566	10187.5	4798.91	5316.56	24764.2	4272.68	27.3501	413.058	22197.1	38.6606	228.043	18.2535	10470.8	12528.7	98123.1	58455.1	7429.53	1272.1	50123.1	62226.7	34069.3	88.1608	61731.6	5730.76	3201.2	624.019	13641.4	62.3917	320.673	80503.3	484.659	57.9667	122.958	68.4428	1094.35	61.1648	989.206	520.82	1203.62	776.843	15.3866	392.581	2133.61	14227.7	6488.32	418.663
AM 4h	632.762	10059.8	4742.3	5599.1	25436.5	3892.12	29.1084	413.86	22259.1	42.999	228.296	16.9616	10502.8	12144.1	95991.5	58584.4	7432.35	2302.37	50105	62505.8	33664.1	108.542	61555.8	5819.85	3306.19	130.326	14484.3	153.56	320.722	79484.7	489.278	50.0843	108.756	61.9073	888.781	68.9596	756.554	685.721	1120.93	786.724	15.4869	391.472	2309.43	14098.8	6403.52	372.441
AM 8h	366.879	9587.29	4346.56	5939.56	25129.2	3904.82	32.1782	497.458	22188	36.7155	181.879	19.9065	10582.5	12370.7	86011.3	53469	7144.23	1789.74	45329.2	56498.7	32734.5	98.6709	56911.4	5424.38	3101.81	87.0263	14474.8	109.777	336.881	73200.8	436.111	47.0428	106.608	78.8227	928.972	61.9251	876.891	704.506	1258.03	783.896	16.6777	420.993	1467.89	14352.7	6191.74	375.187
AM 8h	477.276	9977.16	4612.37	4766.78	25323.9	4314.59	38.6408	506.995	22475.6	35.7331	195.254	16.9841	10818.8	12585.2	96780.3	58237.9	7321.53	1215.82	50646.4	62867.4	34114.6	98.5808	61386.2	6065.98	3151.06	101.618	14464.3	46.6138	337.736	77130.1	456.355	47.5907	115.393	75.3444	1166.64	56.6317	1049.47	671.101	1277.47	840.146	16.3767	478.017	1539.11	14943.2	6404.52	415.861
AM 8h	268.759	9269.69	4269.82	6027.58	23680.6	3400.81	36.1983	425.684	21414.4	40.0854	181.78	15.1315	10337.9	11958.8	73482.6	45783.1	6568.88	1903.04	39688.7	49206	30031.4	133.955	49918.6	4794.3	3112.24	374.406	14371.7	91.6901	343.133	64145.8	439.704	48.3099	78.2036	78.2036	937.612	61.8964	859.979	707.266	1255.87	737.972	17.9041	421.059	1571.41	14215.7	6060.17	326.261
AM 8h	461.593	10042.8	4723.33	8509.93	24964.4	5317.62	32.7882	486.048	22813.3	42.0299	172.735	25.2626	10388.3	12974.9	103356	64896.8	7583.26	2942.56	57493.2	69804.2	32915.1	118.48	63732.4	7533.54	3215.89	930.739	16782.8	123.785	445.496	83334	438.955	46.9357	110.301	80.8252	896.462	62.5305	850.998	702.811	1311.44	827.562	22.79	501.987	1555.42	14806.2	6231.58	541.793
AM 8h	394.955	9614.61	4395.14	8985.33	25452.3	4088.66	36.7232	471.399	22470	35.9462	186.257	18.6458	9969.41	11852	91012.3	54947.5	6763.26	4615.86	47497.4	58853.4	32628	98.8465	58761.9	5244.6	3117.3	488.672	14254.5	355.184	330.18	74011.8	435.408	40.852	106.005	77.2392	860.281	65.9163	802.699	807.481	1152.39	811.598	17.2492	433.766	1302.42	14408.3	6160.58	386.826
As 4h	559.54	10110.9	4827.13	5274.61	24430.5	4240.6	26.214	374.483	21887.4	45.0889	233.543	17.6746	10702.3	12862.2	95021.3	58297.6	7704.32	1119.41	49899.6	60960.8	33922.9	108.372	62025.8	5408.57	2997.03	293.785	14189.6	66.8038	308.186	79714.4	528.267	61.6521	107.3	71.6935	777.511	204.068	761.665	495.335	1097.95	765.514	18.0302	326.068	1734.36	15288	6493.06	403.998
As 4h	692.488	9669.97	4683.87	6213.39	24207.4	5128.41	27.3385	341.504	21331.8	48.8049	186.937	14.6176	10142.7	12591.4	104694	66349.7	7581.18	3035.79	55722.2	68873.4	30517.3	121.091	64878.5	6823.21	2778.29	42.9379	15622.1	171.625	325.455	85226.3	475.033	54.628	107.552	56.8957	725.82	188.816	637.563	560.674	1098.55	779.132	15.0077	294.861	1509.61	14617.8	6086.17	501.083
As 4h	597.984	9923.8	4743.95	5409.94	23948.2	4819.43	29.7395	368.982	21252.8	54.7024	203.44	15.529	10352.8	12932.9	99117.4	64990.5	7819.11	1991.88	55921.4	68145.5	32395.6	123.132	62897.6	7093.93	3004.42	27.7651	16275	104.164	328.696	81631.4	507.251	62.0812	108.336	64.4592	736.006	195.136	718.385	552.55	1143.92	757.341	15.5167	297.379	1622.44	14407.8	6288.17	479.162
As 4h	584.278	10020.3	4793.4	5006.5	24423.8	4960.53	23.252	360.634	21953.1	50.4401	221.009	20.443	10790.4	13052.4	99317.3	63944	7758.46	1678.9	55287.3	63720.5	33469.9	130.087	56950.8	6856.82	3037.26	26.3801	15938.9	96.9381	350.925	84402.9	463.289	62.2679	118.361	71.3573	810.665	203.506	782.512	547.861	1086.9	750.916	14.5434	333.005	1734.07	14785.8	6189.44	491.519
As 4h	508.074	10270.9	4686.47	4512.72	24384.7	4105.82	25.7456	372.891	21159.6	47.409	216.025	14.2612	10556.5	12520	92890.4	56866.4	7505.8	1021.5	49055.7	59715.1	32797.7	141.529	60138.3	5280.52	2887.66	38.4669	14844.8	67.5037	293.882	77127.5	503.528	64.6805	85.0176	56.1865	708.015	199.675	634.099	536.092	1039.51	783.991	18.7316	319.47	1731.59	14524.3	6209.54	378.418
As 8h	401.181	10252.3	4507.63	5104.09	25245.1	4193.09	11.9137	479.662	22761.8	31.2357	210.466	13.2142	10939.2	12909.3	91629.4	54585.1	7614.21	820.624	48112.9	58783.8	33272.8	116.318	59138.2	4773.05	2774.8	124.029	14021	61.5772	335.525	76504.6	442.38	49.9848	96.2239	66.0075	759.197	215.147	730.044	738.738	1103.37	727.43	19.9061	352.803	1099.27	15012.5	6449.72	412.203
As 8h	545.962	10384.6	4529.38	5436.32	25167.9	4525.3	13.9962	509.519	22300.8	24.7805	213.699	18.9481	10854.6	13024.9	98462.5	58769.4	7711.15	1389.29	50828.4	62560.2	33057.6	96.4114	61348.8	4959.78	2557.8	146.967	14279.2	65.5836	295.844	79004.2	509.123	56.3092	112.454	86.6404	1065.34	239.331	961.097	810.908	1106.43	785.525	18.9932	399.556	1194.32	14741	6388.68	450.772
As 8h	388.201	10119.5	4441.48	5430.87	25413.2	4098.13	14.1558	446.849	22367.8	26.7439	215.446	18.5403	10895.4	13086.8	88909.6	54459.5	7333.14	1049.57	46471.1	56980.2	33215.6	108.984	57685.6	4696.34	2546.38	171.204	14658.5	63.7622	305.676	73912.1	437.685	41.7802	95.2781	81.3277	782.498	227.429	706.997	762.584	1116.43	755.057	19.637	351.339	1175.77	15004.6	6307.98	400.508
As 8h	398.415	9357.48	4111.6	8176.11	24852	3919.23	13.551	429.484	21772.1	26.6982	202.421	12.5501	10226.1	11901.9	85807.3	53040.8	6808.81	4946.02	45067.5	55846.3	31870.3	122.837	56645.6	4484.23	2435.25	343.753	15056.6	319.574	304.68	71837.6	474.732	50.5311	86.652	67.1471	711.829	198.752	662.149	886.899	1036.78	713.916	19.5082	331.037	1153.08	13859.6	6332.83	392.874
As 8h	531.37	10872.3	4713.47	6316.03	25743.5	5900.94	9.74333	514.682	23355.4	33.5146	191.412	23.455	10886.2	13250	113857	69133.2	8034.03	1732.95	60909.2	74468.6	33914.2	89.7223	67682.7	6738.11	2625.73	175.302	14664.2	72.3215	407.206	89308	421.299	48.0579	120.748	70.8765	849.525	236.623	772.253	741.244	1200.8	786.605	18.7451	427.677	1201.91	15398.1	6329.97	583.86
