## Supplementary material for "Translational response to mitochondrial stresses is orchestrated by tRNA modifications": Suppmenetary tables: Supplementary table 2.xlsx

### Sheet: Sheet1
Enrichment dataset	Pathway	Abbreviation in figure
AntiM up	Amino acid transmembrane transport	AA transmembrane
AntiM up	Amino acid transport	AA transport
Rot up	amino acid transport	AA transport
As down	ATP biosynthetic process	ATP
AntiM up	Cellular response to glucose starvation	Glucose starvation
As down	chromosome condensation	chromosome condensation
Rot down	cytoskeleton-dependent intracellular transport	cytoskeleton transport
AntiM up	Endoplasmic reticulum unfolded protein response	ER UPR
Rot up	endoplasmic reticulum unfolded protein response	ER UPR
AntiM up	Integrated stress response signaling	ISR signaling
As up	integrated stress response signaling	ISR signaling
Rot down	intracellular sodium ion homeostasis	Na homeostasis
As down	intraciliary anterograde transport	intraciliary anterograde transport
AntiM down	maturation of LSU-rRNA from tricistronic rRNA transcript	LSU-rRNA
Rot down	microtubule-based process	microtubule-based process
As up	miRNA-mediated gene silencing by inhibition of translation	miRNA gene silencing
Rot down	negative regulation of stem cell proliferation	negative regulation of stem cell proliferation
As up	nuclear-transcribed mRNA poly(A) tail shortening	poly(A) tail shortening
Rot up	positive regulation of BMP signaling pathway	BMP signaling pathway
AntiM down	Positive regulation of telomerase RNA localization to Cajal body	telomerase RNA localization
As down	proton motive force-driven mitochondrial ATP synthesis	mitochondrial ATP synthesis
AntiM down	regulation of mRNA splicing via spliceosome	mRNA splicing
As up	regulation of mRNA splicing, via spliceosome	mRNA splicing
Rot down	regulation of the force of heart contraction	heart contraction
AntiM down	Spliceosomal snRNP assembly	snRNP assembly
As up	stress granule assembly	stress granule assembly
As down	tricarboxylic acid cycle	tricarboxylic acid cycle
Rot up	tRNA aminoacylation for protein translation	tRNA aminoacylation
AntiM down	U2-type prespliceosome assembly	prespliceosome assembly
