## Supplementary material for "Translational response to mitochondrial stresses is orchestrated by tRNA modifications": Suppmenetary tables: Supplementary table 3.xlsx

### Sheet: ALKBH1 KO
Compound	Mock1	Mock2	Mock3	Clone1-1	Clone1-2	Clone1-3	Clone2-1	Clone2-2	Clone2-3
ac4C	54.9602	41.1113	49.0896	46.3004	49.4383	43.4788	42.2942	49.65	48.341
acp3U	4.42212	4.01394	4.25168	4.16661	4.05513	4.18047	4.14026	4.18533	4.27314
Am	7.53592	8.49524	10.7432	6.4277	6.65524	6.95392	5.61705	6.82635	6.8555
Cm	50.2854	48.9531	50.3901	49.2199	46.6809	49.1607	45.8664	43.2254	44.1227
D	10.2183	9.52964	11.046	10.543	10.3866	9.53681	9.31654	10.7634	11.1712
f5C	0.206444	0.255563	0.187083	0.0219427	0.0199559	0.0569035	0.13308	0.0452075	0.0393597
f5Cm	1.36598	1.11265	1.29352	0.00292459	0.00665318	0.00222452	0.00296028	0.00535347	0.00394227
Gm	75.6325	73.6737	74.4274	71.1879	69.4828	71.4331	73.0041	71.6782	73.9591
hm5C	0.20607	0.181225	0.200126	0.0105269	0.00585844	0.00433689	0.00439933	0.0170853	0.00787193
hm5Cm	0.586556	0.533846	0.544492	0.00774771	0.00675161	0.00923635	0.000980078	0.00724795	0.000924626
ho5U	0.0799045	0.072241	0.0659505	0.0660969	0.0858169	0.0790623	0.0369163	0.0584029	0.067981
I	29.751	27.9347	29.0052	28.4677	27.356	26.8788	26.3065	27.9117	27.9457
i6A	19.7724	19.818	19.8034	18.5017	17.3535	18.8665	19.4781	17.5491	18.5358
m1A	388.804	376.409	321.027	382.385	376.431	384.969	361.286	382.493	386.691
m1G	148.105	123.514	131.812	160.021	155.129	157.483	142.605	146.119	145.477
m1I	18.5654	15.1299	18.6891	16.8896	17.7733	16.7823	15.9456	20.3903	20.2238
m227G	1.45675	1.67491	2.11095	1.11451	1.13286	1.30266	1.06118	1.12502	1.28349
m22G	259.599	204.07	258.177	244.865	239.766	214.804	223.448	238.299	228.85
m2G	261.128	298.746	218.176	245.896	263.851	254.61	246.583	253.043	271.059
m3C	100.61	90.7603	91.7514	94.1917	89.4853	94.1428	92.6904	85.4353	87.3365
m3U	0.578614	0.531361	0.631519	0.587377	0.597594	0.605558	0.623295	0.535114	0.589462
m5C	192.693	182.601	179.548	188.759	171.938	187.945	189.848	171.912	177.822
m5U	13.4163	10.9171	13.7962	13.6594	15.1772	11.1587	11.7392	15.9846	17.0034
m5Um	6.54716	6.08979	6.76603	6.72289	6.58888	6.47048	6.71926	6.89953	7.03142
m66A	0.0793296	0.0836121	0.0599392	0.16277	0.089765	0.0828146	0.0789574	0.0715983	0.075067
m6A	42.3611	35.2787	40.493	40.2624	40.4295	39.1744	38.3159	39.7399	39.5478
m6Am	0.162731	0.163249	0.218503	0.172902	0.185429	0.161877	0.116096	0.129101	0.142968
m6t6A	0.581068	0.589244	0.582384	0.563396	0.508933	0.578994	0.569064	0.480065	0.552359
m7G	223.25	198.737	211.572	210.971	211.72	201.078	201.118	209.809	214.276
man/gal Q	1.92365	2.25475	1.73351	2.22376	2.14396	2.31501	2.8541	2.48007	2.56958
mcm5s2U	2.84706	2.48604	2.81262	2.59181	2.50054	2.53801	2.68363	2.65657	2.86066
mcm5U	0.156312	0.132309	0.158226	0.359824	0.281679	0.357298	0.249834	0.245569	0.264557
mcm5Um	0.0332224	0.0215816	0.00841426	0.0443161	0.0473415	0.0229162	0.021694	0.033829	0.0449789
ms2i6A	2.73097	2.66451	2.90088	3.88153	3.50217	3.69806	3.87814	3.30446	3.60218
ms2t6A	2.35753	2.26036	2.29087	2.08232	2.04285	2.15958	2.35999	2.20597	2.18602
ncm5U	1.84624	1.73121	1.89735	1.56103	1.58861	1.44992	1.58884	1.65996	1.74589
Q	2.49633	2.69676	2.00123	3.3805	3.30159	3.21395	4.61828	4.10502	4.50614
t6A	11.8572	10.8913	11.8836	11.3283	10.615	10.9799	11.4574	10.7353	10.972
Um	11.9675	10.6303	12.3624	11.9019	11.0076	11.1489	11.9087	11.7728	12.4666
Y	10.7521	9.34813	11.247	11.6217	11.7623	9.87774	9.23858	12.4573	12.7213
