## Supplementary material for "Translational response to mitochondrial stresses is orchestrated by tRNA modifications": Suppmenetary tables: Supplementary table 4.xlsx

### Sheet: Sheet1
CPD	Group	ac4C	acp3U	Am	Cm	D	f5C	f5Cm	Gm	hm5C	hm5Cm	ho5U	I	i6A	m1A	m1G	m1I	m227G	m22G	m2G	m3C	m3U	m5C	m5U	m5Um	m66A	m6A	m6Am	m6t6A	m7G	mcm5s2U	mcm5U	mcm5Um	ms2i6A	ms2t6A	ncm5U	Q	t6A	Um	Y	manQ
Mock1.lcd	Mock	10.3792	3.12009	27.5387	27.9851	4.01331	0.0513215	0.393698	33.89	0.044629	0.206858	0.0219611	8.56011	7.06687	197.335	71.7029	5.47492	45.1406	69.4694	104.268	39.7208	0.0872258	61.0973	4.3348	1.95812	0.0302227	11.8546	3.38043	0.226271	75.9196	0.666557	0.053853	0.00433727	1.3453	0.666322	0.723007	0.432925	1.41144	2.68818	4.12987	0.663525
Mock2.lcd	Mock	9.98855	3.34441	26.4103	26.3232	3.99913	0.0593929	0.384288	33.1988	0.0434293	0.209088	0.015996	9.97321	7.13124	181.337	70.4839	5.37175	45.2078	70.0288	105.177	36.3127	0.106118	58.6236	4.22456	1.94457	0.0242705	14.2849	3.39941	0.209585	71.1565	0.614984	0.0620273	0.01448	1.75482	0.570748	0.700966	0.397365	1.15989	2.79183	3.95818	0.656941
Mock3.lcd	Mock	10.4001	3.22952	25.9114	26.3793	4.09293	0.0913192	0.385663	32.9853	0.0452376	0.202619	0.0202064	9.92453	7.2234	177.767	72.1755	5.4343	46.56	72.8658	104.684	36.1975	0.0640022	58.9036	4.15912	1.91544	0.0285924	12.8497	3.48097	0.231255	73.8125	0.646136	0.0715222	0.0137542	1.66966	0.613053	0.722408	0.448518	1.2785	2.82225	4.12238	0.677431
Mock1 Q100uM.lcd	Mock+Q	8.08937	2.39493	51.8945	29.5497	2.98396	0.0397682	0.2654	36.4753	0.0322732	0.151295	0.0112284	6.85538	4.70081	157.624	56.6675	3.89354	31.0931	48.5016	74.8289	24.6515	0.298833	45.5401	2.73788	1.38258	0.493331	13.2099	2.20932	0.143448	63.0147	0.494603	0.041152	0.0141786	1.34227	0.425198	0.533697	1.45031	1.09492	2.34221	3.95442	1.02159
Mock2 Q100uM.lcd	Mock+Q	8.19525	2.18442	46.4982	25.0125	2.99604	0.035301	0.25747	35.3585	0.0297675	0.132405	0.02641	6.83609	4.84325	123.416	55.598	3.63751	31.7673	50.9589	74.8835	23.8303	0.232666	42.0287	2.65218	1.40339	0.428493	13.0404	2.28378	0.14948	51.7164	0.487012	0.0473733	0.0130106	1.29552	0.421977	0.517119	1.42229	0.908926	2.3155	3.53633	1.07789
Mock3 Q100uM.lcd	Mock+Q	8.60346	2.18387	48.8616	23.7838	2.85213	0.0954982	0.254507	35.0222	0.0274087	0.128762	0.0109899	7.39975	4.57102	121.778	56.0089	3.82126	30.3965	49.1717	73.6574	23.1967	0.225579	36.9634	2.69745	1.3945	0.41456	12.9999	2.17354	0.148444	49.2342	0.465904	0.0431448	0.0169731	1.35372	0.384824	0.489204	1.30229	0.862238	2.30744	3.42281	0.988763
Mock1 noFBS.lcd	Mock no FBS	9.20994	2.2668	26.4187	20.9453	3.24628	0.0354215	0.237946	28.6374	0.0428951	0.199371	0.0122519	6.68312	5.39696	129.215	55.9255	4.22435	37.1185	53.63	79.7485	27.037	0.12366	44.6344	2.79637	1.53945	0.132668	11.6503	2.48341	0.188082	57.291	0.385441	0.291754	0.00896615	1.33228	0.206035	0.480998	0.0838768	0.928013	2.30799	3.33511	0.223059
Mock2 noFBS.lcd	Mock no FBS	8.8435	2.33951	27.2841	19.3919	3.209	0.0284207	0.240334	28.8358	0.039859	0.202444	0.0163048	8.56178	5.4993	117.643	56.8319	4.24629	37.3025	54.7592	79.5379	24.5805	0.243039	44.6201	2.8883	1.57085	0.136415	12.3232	2.52459	0.17964	52.0484	0.384378	0.297664	0.011565	1.39633	0.202831	0.484268	0.0850197	0.810266	2.43169	3.26966	0.228017
Mock3 noFBS.lcd	Mock no FBS	9.18928	2.35249	29.3182	20.8451	3.45493	0.034917	0.228066	29.6996	0.0441841	0.204762	0.0131031	8.89069	5.8449	128.259	62.4704	4.58387	40.4908	53.2119	84.2963	27.1143	0.193367	44.3572	3.07978	1.64809	0.163737	11.2488	2.54468	0.194475	56.7351	0.41083	0.31793	0.0044316	1.42646	0.229148	0.501623	0.101618	1.11765	2.48563	3.51483	0.24343
Mock1 noFBS Q100uM.lcd	Mock no FBS + Q	8.60223	2.01041	37.9622	19.919	2.49442	0.0298579	0.222338	31.3541	0.0374926	0.16662	0.00969151	8.08722	4.78368	111.96	55.0963	3.93794	30.3784	48.8349	75.2303	22.116	0.292521	40.4001	2.69297	1.39405	0.247003	12.1165	2.04277	0.153307	48.7586	0.325958	0.275928	0.0168987	1.20384	0.168362	0.426611	1.37899	0.85199	2.2496	3.28979	1.16116
Mock2 noFBS Q100uM.lcd	Mock no FBS + Q	9.27395	2.03348	38.825	19.9612	3.14856	0.0277582	0.220855	30.6288	0.0349812	0.16694	0.00954736	8.11298	5.04594	110.248	57.6385	4.07584	31.03	50.5625	74.5432	22.1	0.184314	36.9698	2.76178	1.44703	0.311307	11.3597	2.12371	0.17524	49.1884	0.354379	0.279499	0.0133681	1.20046	0.181564	0.436783	1.39385	0.926044	2.23525	3.39914	1.16775
Mock3 noFBS Q100uM.lcd	Mock no FBS + Q	8.49226	2.11207	37.0558	19.817	2.94167	0.0175144	0.226938	30.2081	0.0336932	0.168379	0.0156607	8.01397	5.01146	110.021	55.2706	3.90995	31.0127	50.1326	73.8948	22.1545	0.305003	37.5549	2.54786	1.44938	0.291311	11.9882	2.09607	0.171944	49.1127	0.336469	0.273114	0.0181291	1.19103	0.180415	0.42099	1.44403	0.840885	2.33434	3.21414	1.21375
Q1-1.lcd	QTRT1	10.7031	2.83221	34.3835	27.1499	4.22775	0.0437839	0.257409	33.4316	0.0500576	0.161089	0.0198784	9.47579	6.91682	187.177	76.3259	5.26073	42.5526	70.5411	99.4449	37.0248	0.140585	54.7212	4.14526	1.79426	0.122964	13.3905	3.29777	0.220543	70.9543	0.633908	0.153222	0.0166886	2.1758	0.559212	0.68418	0.000175176	1.69937	2.39417	4.59468	0
Q1-2.lcd	QTRT1	12.7203	3.11933	39.4536	29.6286	3.85234	0.0653699	0.396126	39.9123	0.0497861	0.186343	0.00964691	10.5308	7.30862	187.166	77.445	5.8657	53.1377	76.7996	113.918	37.1924	0.176402	60.597	4.15643	2.04469	0.155331	16.9095	3.86086	0.202988	76.0561	0.668785	0.0834499	0.0169751	1.77291	0.600486	0.730942	0.00311552	1.15172	3.07993	4.02553	0.00122473
Q1-3.lcd	QTRT1	10.1162	2.81083	33.2497	25.3827	4.06755	0.0532137	0.231567	32.3739	0.0552422	0.159372	0.0244662	9.47	6.64917	175.691	74.8845	5.21602	41.5632	68.596	97.4144	34.1507	0.107338	50.2626	4.23482	1.78499	0.134713	13.4054	3.10142	0.213759	67.0544	0.601556	0.155649	0.0215134	2.05615	0.512712	0.669702	0	1.50529	2.3217	4.61327	0
Q1-1 Q100uM.lcd	QTRT1+Q	10.0276	2.5666	39.9128	24.775	3.36422	0.0392762	0.195036	34.0833	0.0394516	0.14955	0.0199069	9.08029	6.03117	152.685	70.9189	4.60423	43.4421	61.1224	96.7752	30.2965	0.164049	45.6681	3.39068	1.70252	0.200934	13.9117	2.68307	0.182617	63.1182	0.501023	0.150362	0.0198338	1.63117	0.441661	0.590509	0	0.998588	2.3724	3.67568	0
Q1-2 Q100uM.lcd	QTRT1+Q	10.6031	2.6856	39.8662	24.3467	3.44075	0.0379554	0.214662	34.0642	0.0414337	0.145704	0.00805186	9.08356	6.21718	147.952	73.5756	4.6581	42.5764	62.1475	96.2626	29.6474	0.185274	47.9702	3.49064	1.65874	0.237239	14.5284	2.79349	0.196021	61.4225	0.563504	0.147255	0.0186949	1.82182	0.442525	0.617314	0	1.18788	2.3585	4.12696	0
Q1-3 Q100uM.lcd	QTRT1+Q	9.76494	2.71169	38.8176	24.6352	3.77779	0.0430906	0.219059	33.0016	0.0438202	0.152504	0.0119616	9.11471	6.02454	151.18	69.1845	4.72107	40.4162	62.7556	89.9639	30.0893	0.148749	44.7128	3.50503	1.70949	0.208028	15.0556	2.76234	0.200367	61.7542	0.54536	0.149964	0.0215816	1.81341	0.463634	0.624457	0.000492748	1.28608	2.28185	4.16651	0
Q1-1 noFBS.lcd	QTRT1 no FBS	10.5217	2.88995	25.9332	21.3234	3.80234	0.0501266	0.228209	29.9925	0.0472266	0.195167	0.0131116	8.76167	6.79129	147.176	70.1164	5.39045	46.2463	63.8702	92.6697	32.1618	0.113412	50.247	3.48349	1.79274	0.0740528	13.5203	2.75805	0.203195	65.9041	0.436866	0.275751	0.0141415	1.65939	0.277828	0.532107	0.000140788	1.14948	2.68159	3.8393	0
Q1-2 noFBS.lcd	QTRT1 no FBS	9.77746	3.23157	25.1378	23.7659	3.43813	0.044931	0.216229	29.7053	0.0537551	0.225291	0.013191	8.81151	6.5091	165.775	68.8344	5.0992	45.0641	59.8559	94.441	31.5948	0.121676	55.2882	3.3123	1.7186	0.060365	12.4089	2.60128	0.190375	76.1459	0.395261	0.279087	0.0152321	1.63019	0.250091	0.522298	0	0.936948	2.59876	3.59598	0
Q1-3 noFBS.lcd	QTRT1 no FBS	10.0063	2.74601	25.9269	18.9021	3.85118	0.0443512	0.209174	28.944	0.0451426	0.176625	0.0149134	8.30814	6.53821	131.124	67.4177	5.32283	43.4959	62.6743	89.0166	28.1092	0.114185	43.5667	3.39389	1.70676	0.0812777	12.5818	2.74536	0.213032	58.9698	0.438846	0.273788	0.0138955	1.60232	0.253619	0.525233	0.000141204	1.18133	2.52533	3.89403	0
Q1-1 noFBS Q100uM.lcd	QTRT1 no FBS + Q	11.3017	2.72851	26.2855	18.4541	4.20833	0.0363818	0.237928	29.3074	0.0445579	0.183809	0.0127564	8.57085	6.66507	128.731	71.8426	5.61049	42.2678	64.2907	95.617	28.3596	0.145408	44.3719	3.63342	1.78256	0.0690105	14.6695	2.6409	0.235112	58.4283	0.442935	0.288822	0.0190831	1.66913	0.290169	0.577152	0	1.26459	2.57829	3.98583	0
Q1-2 noFBS Q100uM.lcd	QTRT1 no FBS + Q	10.5415	2.69286	26.1469	18.6955	3.78658	0.0197017	0.236403	28.7201	0.0411196	0.182556	0.0138538	8.33084	6.61363	134.821	68.3085	5.49988	42.0899	62.6598	93.3321	28.8386	0.127229	44.9121	3.61008	1.72385	0.0590853	12.5225	2.57991	0.220806	60.3999	0.505593	0.264114	0.0120511	1.60343	0.287033	0.545232	0	1.0625	2.48928	3.8264	0
Q1-3 noFBS Q100uM.lcd	QTRT1 no FBS + Q	10.6622	2.82041	25.3896	17.6532	3.82892	0.038376	0.237716	28.4641	0.045872	0.174852	0.0201059	8.5612	6.50018	126.231	67.7856	5.4173	40.6827	60.97	91.8548	27.418	0.119092	45.6302	3.74264	1.72084	0.0561533	13.2025	2.48699	0.219388	56.5069	0.457735	0.275234	0.0144094	1.59601	0.294108	0.535784	0	1.06379	2.29483	3.80046	0
Q2-1.lcd	QTRT2	11.1118	2.7249	34.4649	25.8822	3.36523	0.0571042	0.346037	34.8656	0.0434909	0.162781	0.0084271	9.1992	6.38447	163.5	67.6524	5.124	46.4187	67.0886	99.5133	32.4896	0.154097	52.9348	3.63086	1.78614	0.13569	14.7713	3.37267	0.177321	66.4391	0.58422	0.072898	0.0148287	1.54873	0.524557	0.638517	0.00272158	1.00609	2.69049	3.51652	0.00106987
Q2-2.lcd	QTRT2	10.0035	2.76439	32.9051	24.3661	3.49224	0.0221796	0.334934	33.672	0.046172	0.160384	0.0182797	8.8935	6.11945	150.898	66.6377	4.91798	44.4793	65.0843	94.1005	30.3886	0.146221	54.5609	3.54121	1.74249	0.141229	15.2032	3.23759	0.177695	62.5038	0.565568	0.0586549	0.0153047	1.55258	0.530454	0.638613	0.00284121	0.972178	2.53988	3.82125	0.000489388
Q2-3.lcd	QTRT2	10.0441	2.91961	32.3955	24.271	3.6698	0.0457017	0.342442	33.3879	0.0492494	0.160032	0.0207734	8.92005	6.1301	150.876	65.7953	4.91288	45.4149	65.5845	95.0298	29.6473	0.203354	54.4136	3.55017	1.83844	0.149231	14.162	3.30422	0.171888	63.2692	0.60545	0.0685553	0.016052	1.44994	0.536078	0.675423	0.00167266	1.04042	2.54775	3.79826	0.000836332
Q2-1 Q100uM.lcd	QTRT2+Q	9.58845	2.34645	35.3578	22.3928	3.18509	0.0551505	0.30335	33.6934	0.0385358	0.139279	0.013182	8.93531	5.1202	139.145	63.9111	4.55202	37.1797	54.7748	88.7052	26.4961	0.218554	47.4014	3.0968	1.63757	0.195737	13.8074	2.65043	0.158877	57.7942	0.541377	0.0846911	0.0135416	1.26174	0.470982	0.599298	0.00234631	0.855307	2.58211	3.46991	0.000348899
Q2-2 Q100uM.lcd	QTRT2+Q	10.049	2.36337	36.1326	20.6006	3.50827	0.0531943	0.310351	33.9692	0.0412012	0.132691	0.00612819	8.90598	5.19921	131.4	63.1383	4.73801	35.644	57.6246	87.4168	25.1565	0.203543	40.2514	3.39355	1.65243	0.222116	13.7687	2.77169	0.169067	54.2689	0.557826	0.0815992	0.0183407	1.2715	0.499665	0.602528	0.00035487	1.08181	2.46256	3.90395	0.00113711
Q2-3 Q100uM.lcd	QTRT2+Q	9.63878	2.25639	36.6191	21.0575	3.52394	0.0152723	0.314945	33.6081	0.0373048	0.133357	0.0188344	8.36398	5.26385	124.953	60.9151	4.69277	36.266	58.0545	88.1304	23.9285	0.263998	39.1906	3.1641	1.65153	0.207897	15.0278	2.79414	0.176193	53.0515	0.583338	0.0639438	0.0143955	1.42263	0.461293	0.59238	0.003798	1.08165	2.41091	3.91035	0
Q2-1 noFBS.lcd	QTRT2 no FBS	9.21178	2.27438	31.9907	20.4034	3.12788	0.0287958	0.246532	30.1315	0.043159	0.158372	0.0146686	8.36121	5.20896	122.864	58.1364	4.17757	37.8538	54.0723	78.4065	25.4788	0.265331	42.1733	2.84499	1.63906	0.163769	13.0739	2.44445	0.177073	54.0067	0.341791	0.305886	0.0116908	1.27666	0.22828	0.456451	0.00113569	0.830325	2.46155	3.38382	0.00242608
Q2-2 noFBS.lcd	QTRT2 no FBS	8.77497	2.27399	31.8464	19.7907	3.18355	0.0363277	0.243458	30.0934	0.0432859	0.160502	0.0132311	8.24812	5.36937	118.924	56.847	4.19337	37.9979	52.4384	81.1861	24.9411	0.204413	41.425	2.91127	1.60043	0.174341	12.6673	2.47167	0.173575	53.2784	0.34159	0.319013	0.0129518	1.25885	0.222658	0.458657	0.0023301	0.839071	2.35138	3.26938	0.00162733
Q2-3 noFBS.lcd	QTRT2 no FBS	9.13036	2.26125	31.6201	19.9801	3.37615	0.079049	0.263051	29.4166	0.0451183	0.155989	0.0154809	8.44001	5.65232	116.383	58.4793	4.20533	39.075	56.0354	81.2083	25.2361	0.218668	45.1422	2.86207	1.66624	0.17869	12.8075	2.62155	0.192114	53.1135	0.400277	0.305575	0.00990713	1.30405	0.231876	0.470721	0.000900284	1.02467	2.45876	3.50435	0.000788249
Q2-1 noFBS Q100uM.lcd	QTRT2 no FBS + Q	9.07386	2.02908	35.0561	18.9763	3.13948	0.0862151	0.238453	29.8246	0.0391107	0.155378	0.00945671	8.53584	5.12925	115.416	57.8246	4.27472	35.7375	51.6376	78.6884	23.2735	0.206263	41.6437	2.92989	1.55927	0.19975	10.9939	2.23151	0.165206	51.1258	0.338572	0.316453	0.0126254	1.20275	0.214394	0.412669	0.00106448	0.862826	2.36647	3.35307	0.00200691
Q2-2 noFBS Q100uM.lcd	QTRT2 no FBS + Q	8.54532	2.24347	32.7981	18.8147	3.10046	0.0242177	0.244305	28.9507	0.0384032	0.154717	0.017222	8.18991	5.21026	110.754	56.5069	3.99755	34.781	51.1467	75.4159	23.1359	0.219072	38.2012	2.79895	1.51984	0.202067	11.6894	2.23296	0.179136	50.2307	0.330674	0.308753	0.0173992	1.20263	0.214718	0.410045	0.000419123	0.850116	2.26939	3.27751	0.000826995
Q2-3 noFBS Q100uM.lcd	QTRT2 no FBS + Q	10.2069	2.07904	38.4467	17.4805	2.92438	0.0256572	0.227868	30.2268	0.0385578	0.146496	0.0125985	7.66564	4.84434	118.914	61.0871	4.79362	33.827	47.9292	79.8923	21.3602	0.238197	36.6608	3.38366	1.49684	0.213323	10.0556	2.11778	0.157605	50.8414	0.31469	0.299577	0.0247905	1.11536	0.213678	0.392697	0.000796994	0.79475	2.19213	3.34783	0.000717992
Double-1.lcd	Double	10.5096	3.49241	22.7288	24.6539	4.15815	0.0188674	0.353919	31.7065	0.0527741	0.181234	0.0227466	8.72697	7.00255	172.235	72.2698	5.4927	43.6974	70.2954	103.57	35.728	0.0941617	62.8382	3.97751	1.83548	0.0330701	13.8492	3.05362	0.2173	73.7235	0.678752	0.0681888	0.0144235	1.53538	0.599549	0.806026	0	1.16981	2.85121	4.15224	0
Double-2.lcd	Double	11.4926	3.43017	25.5896	24.4986	4.47256	0.0526551	0.347385	31.9321	0.053964	0.175367	0.019984	9.30377	7.24353	170.156	77.6522	6.22948	44.0718	74.0735	103.05	35.2743	0.12243	57.2735	3.918	1.90632	0.0467011	15.5749	3.20886	0.23244	72.4111	0.732449	0.0563431	0.0115332	1.42838	0.67255	0.822985	0	1.46696	2.89465	4.414	0
Double-3.lcd	Double	11.5863	3.32497	25.8205	23.3264	4.11549	0.0536678	0.338391	32.68	0.0561454	0.173856	0.0200559	9.21038	6.98142	166.756	77.8997	6.27938	44.102	69.0586	104.417	33.7929	0.131293	58.8543	4.20969	1.8221	0.0315608	13.6323	2.95298	0.213445	71.9636	0.693917	0.0620445	0.00907171	1.45753	0.619104	0.772686	0	1.16107	2.80745	4.23809	0
Double-1Q100uM.lcd	Double+Q	10.4397	2.72711	23.5946	21.0772	3.61566	0.0253034	0.323353	30.3711	0.045457	0.163507	0.0179605	8.20857	6.02949	140.915	65.9697	5.255	37.9702	63.3779	93.8854	29.4039	0.105034	46.7976	3.28651	1.66085	0.0541794	14.2102	2.73244	0.16757	63.5424	0.624807	0.0709932	0.00413984	1.27296	0.542691	0.714738	0	0.910586	2.72659	3.52749	0
Double-2Q100uM.lcd	Double+Q	10.7708	2.83667	23.8001	20.948	3.85769	0.0361558	0.315774	30.9888	0.0485829	0.163992	0.0202709	8.1879	6.09515	146.806	68.8167	5.45648	37.3799	64.1886	96.0266	29.9374	0.160113	47.4441	3.58246	1.68757	0.0631515	14.7083	2.86626	0.194653	64.1046	0.637596	0.0612056	0.0155261	1.33689	0.533319	0.7253	0	1.08719	2.56708	4.08402	0
Double-3Q100uM.lcd	Double+Q	9.94566	2.87388	22.392	20.1336	3.72242	0.0507931	0.294547	29.364	0.0483989	0.159609	0.0170938	8.47314	5.98776	139.832	64.4856	5.26973	36.0839	61.2901	92.0885	28.512	0.120197	45.7548	3.40615	1.6618	0.0594987	14.3226	2.70097	0.181795	61.6256	0.644466	0.0468446	0.0150903	1.34105	0.534324	0.719606	0	0.990683	2.6602	3.74391	0
Double-1noFBS.lcd	Double no FBS	9.97685	2.74834	25.6224	20.6928	3.95418	0.0345653	0.255205	29.8119	0.0550158	0.177608	0.017207	8.21973	6.64288	134.111	70.651	5.23059	44.3336	64.1987	94.589	29.5064	0.213063	51.7256	3.27023	1.83779	0.0518544	14.418	2.95883	0.219249	61.1055	0.460355	0.268505	0.0124353	1.64524	0.274252	0.55949	0	1.03247	2.84438	3.80838	0
Double-2noFBS.lcd	Double no FBS	9.37342	2.76321	23.4844	19.919	3.70293	0.0343648	0.253761	28.1913	0.046453	0.172636	0.0143365	8.16763	6.47422	129.103	65.1684	4.72736	43.267	61.8971	88.2957	27.7759	0.147233	45.6932	3.20443	1.77027	0.052783	13.0021	2.76208	0.1924	59.1602	0.461429	0.249184	0.0116721	1.55295	0.27973	0.525357	0	0.971089	2.8107	3.54332	0
Double-3noFBS.lcd	Double no FBS	10.3799	2.87846	25.7825	20.3854	3.98989	0.0323488	0.262366	29.1066	0.0473162	0.177227	0.0134239	7.96029	6.76997	134.623	69.2886	5.19314	43.2353	64.0158	92.0551	29.2072	0.151979	46.5358	3.48074	1.81017	0.0653203	14.285	2.95892	0.217144	60.7926	0.482032	0.25451	0.00981204	1.6417	0.284789	0.555691	0	1.19642	2.76886	3.95806	0
Double-1noFBSQ100uM.lcd	Double no FBS + Q	10.2592	2.62333	26.0955	19.1173	3.74746	0.0503588	0.255979	27.7848	0.0471348	0.165268	0.0130134	9.38574	6.10086	130.091	68.0344	5.09398	42.1249	59.616	88.9157	27.7426	0.114175	44.4833	3.44801	1.71081	0.058304	12.8825	2.8102	0.192249	58.6453	0.475774	0.252922	0.0121433	1.49923	0.304126	0.555393	0	1.05263	2.54282	3.89428	0
Double-2noFBSQ100uM.lcd	Double no FBS + Q	9.99135	2.55417	26.0551	17.9454	3.52737	0.0382363	0.25327	27.2677	0.0408635	0.157843	0.0128897	8.93437	6.01125	123	64.6842	4.85634	41.3959	57.9621	84.8873	25.6847	0.132341	42.0993	3.30499	1.71907	0.0525807	12.6507	2.68324	0.192229	55.3945	0.449871	0.260556	0.0199223	1.45557	0.277352	0.534285	0	0.956415	2.62089	3.56282	0
Double-3noFBSQ100uM.lcd	Double no FBS + Q	9.93832	2.44835	25.3198	17.2739	3.64111	0.0373417	0.26723	27.0004	0.0456788	0.1527	0.0193867	8.8716	5.95471	117.251	65.7961	5.02676	41.0262	56.4253	84.4664	24.7114	0.099807	43.3497	3.34349	1.67108	0.0523025	12.2877	2.54486	0.1887	53.9257	0.465913	0.255613	0.0095475	1.36552	0.289946	0.517515	0	0.946197	2.52327	3.67418	0
