## Supplementary material for "Translational response to mitochondrial stresses is orchestrated by tRNA modifications": Suppmenetary tables: Supplementary table 8.xlsx

### Sheet: Sheet1
Group	Label	g-Glu-Cys	Glutathione	Glutathione-oxide	Cystathionine	Homocysteine	Methionine	SAH	SAM
M1	Mock	0.0458582	5.90637	2.14125	0.0576109	0.0528635	0.13297	0.0148942	0.204369
M2	Mock	0.0256457	5.27172	3.82118	0.0470625	0.0361681	0.0864596	0.0111947	0.171799
M3	Mock	0.058361	4.45302	1.12815	0.0646744	0.0684342	0.181587	0.0182223	0.266322
M4	Mock	0.0219623	4.2811	1.27462	0.0626247	0.0595252	0.162245	0.0167301	0.231818
Q1_1	QTRT1 KO	0.0476208	5.56322	3.23175	0.0779296	0.0494189	0.138209	0.0289006	0.23939
Q1_2	QTRT1 KO	0.0970544	7.09347	3.89237	0.0912273	0.0644672	0.145662	0.0325958	0.344653
Q1_3	QTRT1 KO	0.0583169	7.60348	4.23669	0.0785071	0.056364	0.140503	0.0284231	0.256405
Q1_4	QTRT1 KO	0.0452539	6.76875	3.67088	0.0815521	0.0591036	0.154908	0.0369481	0.293189
Q2_1	QTRT2 KO	0.0400499	6.64439	2.9006	0.0735299	0.0550201	0.128259	0.0195994	0.183048
Q2_2	QTRT2 KO	0.0584177	6.94233	3.52642	0.0722342	0.0450748	0.138115	0.0194332	0.184626
Q2_3	QTRT2 KO	0.107017	8.45578	5.45302	0.0589755	0.0455377	0.108236	0.0195249	0.149027
Q2_4	QTRT2 KO	0.0410278	8.54995	4.86012	0.0623169	0.0454149	0.105194	0.0161455	0.168381
Q3_1	Double KO	0.0444989	4.71385	2.18487	0.0610207	0.0463312	0.102354	0.0240613	0.20687
Q3_2	Double KO	0.0371499	4.22014	1.07048	0.0558092	0.0558852	0.129733	0.0219527	0.254117
Q3_3	Double KO	0.040665	4.29103	1.83739	0.0595301	0.04739	0.11174	0.0227007	0.217441
Q3_4	Double KO	0.0537802	4.56216	1.98764	0.0646816	0.049044	0.111474	0.0237711	0.240544
