## Supplementary material for "Translational response to mitochondrial stresses is orchestrated by tRNA modifications": Suppmenetary tables: Supplementary table 10.xlsx

### Sheet: Shimadzu transitions
Name	m/z(Precursor ion)	m/z(Product ion)	Ret. Time	Q1 Pre Bias	Collision Energy	Q3 Pre Bias
ac4C	286	154	5.15	-30	-11	-16
acp3U	346	214	1.4	-20	-20	-20
Am	282	136	5	-30	-19	-25
Cm	258	112	2.3	-13	-20	-20
D	247	115	0.87	-12	-9	-12
f5C	272.1	140.1	4.2	-14	-12	-24
f5Cm	286.1	140.1	5.3	-15	-13	-14
Gm	298	152	5	-15	-14	-28
hm5C	274.1	142.1	0.9	-14	-11	-15
hm5Cm	288	142.1	2.57	-29	-12	-28
ho5U	261	129	1.2	-30	-11	-24
I	269	137	3.95	-30	-13	-14
i6A	336	204	5.9	-15	-18	-14
m1A	282	150	1.255	-14	-20	-27
m1Am	296	150	2.95	-30	-19	-29
m1G	298	166	5	-30	-17	-17
m1I	283	151	5	-30	-18	-29
m1Y	259	169	1.9	-13	-13	-17
m227G	326	194	5.16	-16	-19	-20
m22G	312	180	5.3	-15	-18	-19
m2G	298	166	5.2	-30	-16	-17
m3C	258	126	1.08	-13	-19	-22
m3U	259	127	4.86	-30	-12	-22
m5C	258	126	1.29	-13	-19	-23
m52sU	275	143	5.2	-30	-12	-25
m5U	259	127	4.11	-30	-10	-23
m5Um	273	127	5.28	-30	-11	-23
m66A	296	164	5.5	-14	-20	-17
m6A	282	150	5.2	-30	-19	-15
m6Am	296.1	150	5.4	-15	-18	-15
m6t6A	427	295	5.56	-19	-14	-20
m7G	298	166	1.99	-15	-18	-17
man/gal Q	572	163	4.59	-24	-29	-30
mcm5s2U	333	201	5.4	-16	-12	-21
mcm5U	317.2	185	5.1	-10	-11	-19
mcm5Um	331.1	185.1	5.4	-17	-11	-19
mo5U	275	143	4.5	-30	-14	-26
ms2i6A	382.2	250.1	6.5	-12	-19	-17
ms2t6A	459	327	5.6	-13	-15	-23
ncm5s2U	318	186	3.8	-16	-11	-19
ncm5U	302	153	1.47	-15	-18	-16
Q	410	163	4.53	-19	-19	-29
rA	268	136	4.3	-30	-19	-25
rC	244	112	0.85	-26	-14	-20
rG	284	152	4.1	-30	-14	-27
rU	245	113	1.72	-26	-10	-20
t6A	413	281	5.4	-11	-14	-19
Um	259	113	4.78	-13	-10	-20
Y	245	209	0.943	-12	-9	-21
